# Playing with the ploidy level enables to switch on and off the strict recombination control even in the vicinity of *Brassica* centromeres

**DOI:** 10.1101/2024.02.19.580878

**Authors:** Franz Boideau, Virginie Huteau, Anael Brunet, Loeiz Maillet, Olivier Coriton, Gwenn Trotoux, Maryse Lodé-Taburel, Gwenaelle Deniot, Frédérique Eber, Marie Gilet, Julien Boutte, Jérôme Morice, Cyril Falentin, Olivier Martin, Matthieu Falque, Anne-Marie Chèvre, Mathieu Rousseau-Gueutin

## Abstract

Meiotic recombination is a key biological process in plant evolution and breeding, as it generates novel genetic diversity at each generation. However, due to its importance in chromosome segregation and genomic stability, crossovers are highly regulated in both frequency and distribution. We previously demonstrated that this strict regulation is not a fatality and that it can be naturally modified (3.6-fold increased frequency and altered distribution) in an allotriploid *Brassica* hybrid (2*n*=3*x*=29; AAC), resulting from a cross between *B. napus* (2*n*=4*x*=38; AACC) and *B. rapa* (2*n*=2*x*=20; AA). Taking advantage of the recently updated *Brassica napus* genome assembly, which now includes the pericentromeric regions, we unambiguously demonstrated that crossovers occur in these normally cold regions in allotriploids, with the presence of crossovers as close as 375 kb from the centromere. We deciphered that this modified recombination landscape (both frequency and distribution) can be maintained in successive generations of allotriploidy, with even a slight increase of crossover frequency. We also showed that this deregulated meiotic behavior may revert back to a strictly regulated one when recovering an allotetraploid progeny in the second generation. Overall, we provide here for the first time a practical and natural way to switch on and off the tight recombination control in a polyploid crop. We also discuss the potential role of this modified regulation of recombination in polyploid speciation success.
