## Supplementary material for "Playing with the ploidy level enables to switch on and off the strict recombination control even in the vicinity of *Brassica* centromeres": Table S1

### Sheet: Table S1
Table S1: Sequences of the KASPar markers used and physical localization on B. napus cv. Darmor v10
SNP	Chromosome	Start (bp)	End (bp)	Sequence
BraA01g026690	A01	17887315	17887415	GGGAAAAATATCAGTTAACTTAATAGGTACGGATAGTTATAGCCGTAACA[T/G]AATTAGCGCTTGAGAAATGAATCGTCTTGAAAACATGTTTTAGTATACGC
BraA01g026440	A01	18168456	18168156	TTGTGGAGAACCACCAAACCATGATTTTCTTCAAGTTCAGGTTGATTCAACACAATCCTCTTTGGAGCTCTTTCACGCTCCTCATCAGCTTCTTCAGTTGCTTTCCTTTTAGTTCCTTGGTCGTCTGTTAGGTCAGCTGGAGCTGGTAAA[A/G]CGGTTGAACTTGTAGGGGCAGACGACATCACTCCTGTTCCAGCTGGTGTTATGAAGCCCACTGTTGCTTCTTCTTCCATAGTTTGAGTTGCTGCTGTGTTTCTTGATGTTTCACCTTCTTTCCTGCTAGCCAAATACTGTTGTATTGCTG
BraA01g026270	A01	18443110	18443203	GAATAGGCTTCTTGGATTTGCTGAAATCGACGTTTGGCTTCTCCGGCGAC[A/G]TCAGGAGTCCTCGCGTATCTATCCGGATGCCATTTCTTCATATAAAAAAA
BraA01g026150	A01	18502600	18502500	ATGAAAAGATCCACATATCCATCTTCCTTCACATCTCCCGGAGGCGTCGC[G/A]ATATCTCCAGAAACCCTCATCCACTCCGGGAACTCGTACGTTAGAGCCAC
BraA01g026060	A01	18612448	18612548	TGCAATATAGGATCTGGAACATGAGGCGTTCTCTCACCATAAGGCTTAGT[G/T]ATGACTGAAAAACCCCGTGTCCCAACAAGAGTTGCAAAGCCACATACTCT
BraA01g026880	A01	18645919	18646019	AAGGTTTGGTGGCAGTCGAATAAAGAGGAAACCAGGAAGGAGCCTTTCTC[A/G]TTTTACCCTGGTGCCGATGAGAAGCGATACTACATGCTCAGGTTCCATAG
BraA01g027090	A01	19216499	19216599	TTATCAAGGATGGACGGTCTAAACCATTGGTTGGGTTGCTTAAAGATATT[C/T]GGATACATTTCATGAAAAGCAATGAAGGAAAGATGCGCATGATAGATGAA
Bn-A01-p16088721	A01	19449044	19448924	AATAAATACTTGCGTGAGGATTCATTTGAAGATTTTGAGGAGTTACAAATGAYATTTGGA[T/C]AAAACACTGCAACATGGCATAATGATGTGTTGTTAGATGATGATGTTAATCCTTTTAACT
Bn-A01-p16093558	A01	19453500	19453380	AAGTACAAAGAAATCGRACTTATTAAACGAGGCCCATTACAATAACAATATAKAATTTAA[T/C]CCATTTGTGTTAACACCAACTCAACTTCATCTTCAGTCTACACGTGCCAACTTCACATGC
Bn-A01-p16122923	A01	19468702	19468822	AGGCGCAGTTGGTCACAATGGTCACAACCGGGATCAGAACCTGGAGGGAAGCACGTCCGA[A/G]CTAACTGAGTTACATACTCTACTCGTCGTGCTGTAGACAGCAACACAATCTTTGATCCAA
Bn-A01-p16128165	A01	19474169	19474289	GTCAGGAGCTTTGTGTGTTACACATGTATCAACTAGAGATCAACTAGCTGATGCACTAAC[A/C]AAACKCTTTTTAGAATACCGTKTCAAACAGATTGTATCTAGATTGGAATCACTAAAAGTC
Bn-A01-p16135094	A01	19485059	19484939	CTATCTGATTGAATCTCAAATATTACAATTACCACTGTTAACTTGACAGKAGCAAAGATT[T/C]ATTTTTAGTGTATCACTATCACAAACCCAAAGTACTACGTGGGTGACCTATCAGGGCGCT
Bn-A01-p16173770	A01	19566264	19566384	CGTAGSAAGAAWCAAAAATCTTCTTCCTGAACTGACTCACCTCATCTTGCAGATTAGGCC[A/G]AGCGTGTTGGATACTGAGGACTCACTCATTTGGCGTCTCCACACCTCTGGGCAGTACCCA
Bn-A01-p16175909	A01	19568399	19568520	ATCTTCTTCCTTCGTCTTCTGCAAGTTTTTTTTATGTCCTAAATCTTCTAATAGCTTGTG[A/G]RTTTTGTACCAAAGGCCCACTTACTTTCTCTTTGACATCACTTTCGGGTTGAGTTTTTAA
BraA01g027560	A01	19612145	19612245	GTTCGAGATCGAGGTTGAACCTTTGTCATCTTTGATCCCTTCGTACTGCA[T/C]GCACCACTCCCAATGGGTACAGAATCCGGGTCCAACAATGATAAAATAGC
Bn-A01-p16221475	A01	19619785	19619905	ATTTTACATACMTGTTTAGGACATCTAGCTCGTGAAGCTCGTCTAGCTCTTTTATGTGTT[A/G]GTTGAGCAGGTTGAGTGTGTGTTGATTGAGCAGGTTGAGTGACACTTAGATGATGTTCTT
Bn-A01-p16222479	A01	19620754	19620954	TCGATATCGTCATTGTTCTCTRACAATGTAAGACTAGACAACTTATCGATATGAATCTCANBTTTAGAGTAACAAAGCTAAAYAASTCTACAACATCTAA[C/G]CAAGTAAATTTACAAACCCAAAAGATCTAAAACGTGATAGCTTCTAAAAGGCGAGAGTGTAATATCTAAGCAAGCAAGTCTACAACATYYAARAGMAAGA
Bn-A01-p16374068	A01	19774295	19774175	GCTTGTGTTGAGCGCCATTCAGTAACTATCTATATTAATTCTCAGTCGAGTTGACTGCTA[T/C]ATTATCAGCTTATGTTGCTCAACAAGTGTTACACTCAGCTCAATACTCTCCTAAACAAAG
Bn-A01-p16380496	A01	19798203	19798323	GTACGACATTTGCTGATCTTATCAAAGAGCCGAACAGGCTGGCTGGTTTCATGATTCTCC[A/C]ATCCTTGTTTGACTGTCTCTAAAAACCCCTCCTTCSCAAGCCACCTTCTATCKAACTTAA
Bn-A01-p16389291	A01	19807065	19806945	TGACAATAATWTAATGGTCCAAAACTCATCAGYCCACCTCATTGTATTGTCAGCTTAATA[T/G]ATAAAAGTTAAACTTCTACTATCTTAGACGTATCTTGTCTGGAACAGACACTTTTTTCTT
Bn-A01-p16454615	A01	19905687	19905887	TTTAGGTTTTAATAAACTTACTCGGATCCGAAAGAATCTGACTATGTCCAAAAATTTATAATACTCGACGGGTTAAATTTAAAATCCAGAAAATTTAATA[T/C]CCGTAAAATCGATGTATATCTGAACATATACATGAACGCTCATATCTAACTGATTRTGTAAACAAATAAAGAAATTTTGTTAACATATTTGAATTCTTGT
Bn-A01-p16461540	A01	19912685	19912805	CCTTTGATCCAGAGAAACATTCTGAAAGGCCTGGRTATTTGYTTGATCCCGTTTCATTCA[A/G]TATACCTACGATGTTATGTATTTTCATTCTCGTTTCCACCCCAACCTTGTCTTCAAAGGA
Bn-A01-p16529313	A01	19959979	19960100	CTTATGTTCGTAACCAAAATTAGTTTCTTGAAACCAAGCGTTTCTCTTATCTCTCTACAT[A/G]TCAGCGCCATTTTTTTTTAACATAATCTTAAATAAATCATCACCATTTCCACTCTGYAAA
BraA01g027900	A01	19967573	19967873	CAATTCTGGGCACACCCACTAATATGAAAATTGAGAATCTCACCACTCATCGGGAAGACATGTTTCGGTTGTTAACTGTCACCAAGATACCTCTTTCATTTCTCCATCCAGCAACGGAGGTCCGGCGTAATCTCATTTCCTCAAAATCCA[G/A]AGGGCTGGACAGATCTCAAGACATGGGTGTTGCTTCTGCCTCTTTAGTCCGTACTCTTGGTATACATAATTCTGGAAGGGGAAACTCAAATTCTAGAGAGCGAATGTCTGCTCTAGAATGCCTCTTGGGGCCTGATCTTTGTGATCTCCT
BraA01g027920	A01	19987264	19987064	TTTTTGGTGGTCGTGGTCGAAGTTCCCAGTAGACTCTGGTGGTCAAGTGCTTTGCTTGGTATGGTGGAGACTTTTTAAGTCAGAAAAGACGGTGAAGGCT[C/T]GTATTTCTGTTGTGGCTCCGGTGTGGTATAGTGGATCCGGTGAATCGTCGGTTAGTTTTCCGATGTTGATTCTCGAGGTGGTGAAAGCGGTGGAGGCATT
BraA01g027970	A01	20045298	20045098	GTGTGAGGAGCTTCTTTCTCGGAGTAGTCGACTGAGCTTGGAGTCTTCTGTGGCAGCACGTGGTGGACCTCGAGATTCCATCCGCATCTCATCAGTGGTT[T/C]TGTCTTTCTAGGACAGCTTTAGAACAGTGGCAGCGTGTTTGTTGGTCTCTTCCCCAATAAATGCGCCAGTTTTTGATCGGACTCAGCTTATGTACCGATG
Bn-A01-p16665014	A01	20058598	20058898	TTTAAGAAACTTGTGGAACAATAAATAGGAAGCAACATCAAAACTTTTCAAACTGATAAAGGTGGAGAGTTATGTTCAAGAGTTTCTATTCTTCTGTGATGATCCTGGTATCAAACGCCATCTAACAGYYCCCTACTCGCCACAGAAAAA[T/C]GGAGTTGTGCAGAGACGCAATCGAACTCTAATGGAAATGACTAGAAGCATTATGAAACATATGGACGTTCCAAGTTATTTATGGGGAGAAGTAGTGCGACACTTAACCTATGTGATCAACAAAATCGCAACGAGAACCTTGAAGATACAA
Bn-A01-p16711121	A01	20111928	20111808	TTTATCCGGATGTGGAGGAATCAATATTGTTATATGGTTCAAATGTCACACCTCGTAAGG[T/C]TTTTTGCTGAAAATCAGATGCCCACCGAAGATAAAATACTTTTTGTGGCARATAGTTTCG
Bn-A01-p16749951	A01	20153252	20153134	AGACCTTGACGACTTATCTGACAATGAAGCAGAACTGGTGAGCCTTTAAAGTTATYKATT[T/C]ACTATTTTGTTCGTAATATTAACTTTGAGGAGCTATGGTCTAAATTTCAGGATGMGTCWG
Bn-A01-p16829363	A01	20211210	20211330	TTCTCTTCAGTCTAGTTCACATTGCTGCTTTTGTGTGTTCTCTGGAGTGAATTGCAATTA[T/G]ARTTTTGAGTTTTATGAATTTGATGATGTTTGGCAGGTGAAAATTGAGAGCTTGAAAGGG
BraA01g028220	A01	20241370	20241070	GGAGAGATATCTCTTCTTGAGATAGACTTCTAGATCTCTCTTGTAGCTAGGCAGGTAAGAGAGATATATCTCTTGAGTTAGTATTCTAGATCTCTCTTGTAGCTATGAAGCTAGGAGAGAGATCTTTTCTTGAGATAGTTTTCTAGATCT[C/A]TTAACTTGTGATGTGATATGTTCTCAAGTATCAGTTGCTTGGTTTCAGCATTAGTTTTGTAGACAATAATAATGGAAACACCACTAACCTTGCCCTTGATTCTAAAGATCAGTCTCTAGAAGATTGGTATATGGTACATGATAGTGCCAA
Bn-A01-p17015383	A01	20445741	20445941	CAGAAGCAATGATACCAAACTTTGTTGCCAGTTCCACTTTCTCCCTCAACCCATCTTTCAAAGCCTGAAAAAAGTGTATGGGCATGCACCATAATCCCTG[A/G]ATCATAGCTTAAAAAAAAMCTAATCCCAAGTTCAAAACGAAGAGTTTACCTTGCCCAAGAGCAGCTCGTTAGTCTCAGGGCCGTATATGTCTGAAGTGTC
BraA01g028510	A01	20491922	20492022	GATATAATCAGATGCCCGAATCTGAAAAAGCTTCCACTGGATTCCCAAAG[C/T]GGCAAGCATGGTGGAAATGGAGTAATCATAAGATACACAGTTAAAGAATG
Bn-A01-p17104282	A01	20596275	20596155	AACCTCATCATTTGTATCCTCTAATCTYTTGGCTTTCATTTAGCTTGAGTGGCTAAGATC[T/G]CAAGCAACAATTTCCAGAGGCATTTGTGTGTTTAATGAGGTGTGGCGGCCTTATYAGCAG
Bn-A01-p17137863	A01	20637560	20637619	AAAATATGAATAGTAACGTATATAGCAAACAATACATAGAAATCGTTTGAATGATGGCAC[A/G]TATAGTAAATAATGTATAATATATAAAATATATTTATATATTATAATTTAAWAATAAGTG
Bn-A01-p17150604	A01	20648623	20648504	RCAATGTTTTTCCTCTTTTAGGTTTTAAATATGATATTTGTTTTAGAGTTATAACCCTAG[T/C]TTTMTAAATTTCTCAGTCTACATCACGTGCTAGATAGATTCARTGTTCATGACCAWGGTC
BraA01g028600	A01	20651154	20651254	TGGCTCCAAAAAGAGTTGTTAAGACGTCAGCTTCTACATCAACCTCTGCT[A/G]GAGGGACCAAGAGGACAAGATATGTCAAGCGTTGAAAATGTATTTACACC
Bn-A01-p17156534	A01	20654324	20654444	TASATATTGGTTCAATCTTACAACCATAGCATCTATCCAAGATGTACATATATGGTTTCT[A/C]TTAGTTATTTTCTATGCTTTTTTTGTTGGCCCAGGRGCARGCCGAGMCCCAACTGACTAA
Bn-A01-p17157752	A01	20655664	20655544	CGATTCATAAAAACATGGAAAATAAACAYGTCTTACAAACAAAWTTACCATATATACGTA[T/C]TCCCAACTTATCCATTAAAAATGACATTTTAATGTTTTTCCTGAGAATCCTTCCAATATT
Bn-A01-p17159109	A01	20656919	20657039	AAAYAAGAAGAATCTCTCTTTTTCGTGGTTCTCGTTGAAAATTGAGAATAGTAATYRATT[T/C]TCAAATTTGGTTTACTAGAATGCGTCAAAGACATGAGTCGAGCGAAATTAGATTATAAAA
Bn-A01-p17160355	A01	20661712	20661832	TGTCTTCCTTGTTTTGTATCTTACATTTTTATCCCTAGTGTTYTGCCCAACATACACAAT[A/G]TTGCACTACCGATGCTCCAATATAAGCTAGGCTTGATATTTGACTCGGTGATCCTTTCTG
Bn-A01-p17165303	A01	20666583	20666703	GTTCTGAGTTTGTGGTCTATTAATAATTGTMTATACCAACACTTTTAAAATGTTGATACT[A/G]ATTATACTATCAACATGTTGTAATAGTTTTCTTTCGGTAAATTCATATCGATAAATGTCA
Bn-A01-p17187327	A01	20688451	20688751	TTCTAGAATATCTAGGTAGAAATTGAAAGGAAGTCTTCCAGTATATCATTCAAAGAATTCAAAATAAGCTAGACAGTTGGTACACCAGGTTTATGTCTCCAATAGGGAAAGAGGTTCTATTGAAAGCTGTTATTACTGCTCTTCCTGCAY[T/C]TACAATGTCATGTTTCCTGTTGCCTAAAACTCCAGTTCTGGTGGTCAGCAACAAAGGAAAAATTCAAGATTCCTTGGGATTTCTTGGAATAGGATCACTTCTTCCAAAAGAGATGGTGGATTGAGATTTCGTGACATACTCGCTTTTACT
BraA01g028670	A01	20717809	20717709	TTTGGTCTTTACTTCTCCTCAGAAGGAAGCTGGTAAAAACATTCAGTGCT[T/A]AAAAATATGAAAGCAAACCTCCATTCTTATGTTTTGAAATTGATGTTAGT
Bn-A01-p17216088	A01	20731792	20731910	TTTCTGAAAGGGAAAAGAGTCAACTCTTTTATTATGGTGAATCCAACCTAATATCACACT[T/C]CCAGGAAGAAAAAGAGTGTTAATTACCATTATCCAGGCATGTGCAATATCGATCGTTCTT
Bn-A01-p17216237	A01	20731940	20732060	CCAAACTACTGCAAATTTTGAATGCCTTAWCGAAGGACAGGTGATTGTTTTTATCATCGA[A/G]TGTAGATTGTTGAACTCTAGTAACCACTTTTGTGGATATGTTTGCTCGTTTCTCAAGGGG
Bn-A01-p17271891	A01	20798866	20798985	AGTGKTTTAGTGTTAGGTAGAATTTAGAAAGCTAGTGATCCAAGTTTAAAATAACCTAGT[A/G]TCCAGGATATAGAGCCATGCTTTAAATTTTYATTTGAATATTTAGAAAAAGAGTTCATTC
BraA01g028790	A01	20823712	20823412	ACATCTCGAACCTGCTTGTACACCCAAGAGGAACCACACCAGCAGCATGATAAAGGGGTATTTCCATGGGTTTGCCTTGGTATCGTGTTCATACTGTTGTATTGAATGATCCCGGTCGTTGAGGAGAGAGCTACAACCGACGATGCCCTC[A/G]CCCTCGTTCGGAGAGAGAAGACTGAAGATTGCTGCCTCCAACCTTCCTACCCGGGACCATTACATCCATTTAACCGAGTGCTCATATAGAACAGCCAGATAGGAAGAGCGCACCCCCTCCGGAGAAGCGCCTTCGAGTAGACAAGAAAGT
Bn-A01-p17295156	A01	20826757	20826877	ACTCACCAAAATAAACTACTTTCTTTTCTTTGAAAGAATCTGTTTGAAGCGTTTCTCAAC[A/G]GGYAGARGTTACATRAATTCGTCAATGAATCTACACCTCGAYCAGCTGCACCCATCAACG
BraA01g028960	A01	20976694	20976794	CACGGAACCGGCGACTGGACCGTCGTCTCCGAAGAACTCCGTTCTCATTC[C/T]ATGTCCGGAATTTTCACTTTCACACCTGAGGTTTGGTCTCTCTTTAAACT
BraA01g029030	A01	21015309	21015409	TCGAGTTTCCTCTGTTGTTTAGAGGTCCGATGTTAATGGCTAAGGCGTTT[C/T]GGCGACTGCTCTCTCAATTTCTATCATCGTTCCCGTTGATCTCTTTGATT
Bn-A01-p17480096	A01	21066900	21066780	ATGACTGTAATTTGACTGACATCTAATAACCAATGGCTTACATATGACCTGATCTTAACC[T/C]CTCCTCTTTTATCAAACAAGGCTTCAAATAAACGATGGTATTGAAAAATGAMAARTAAAT
Bn-A01-p17481804	A01	21069032	21069152	ATTTGCATCTTATCTTTCATCGTCCGATCTTAGATATAAATCAGGAGGCATTACATTTGC[A/C]ACAGTGTCGAAGACATCAGCATCATTGTTGTTTTTTACAGAAGAGTTCACACGACAAGAT
Bn-A01-p17483006	A01	21070213	21070332	ATGGCGGTTAAATCCAACTCCGACCATCTGGGCATCAACTATTGTAACCAAAGTCGCAGA[A/C]TTTCACTGCCGAGAAYGCAAGAGAAGATGACATCAACAGTAAAAATGCCCACTATAWCAW
Bn-A01-p17518468	A01	21094855	21094975	ACAAAACTAATACCAAACAAAGCACTCTCCAGCCATATCCGTCAGTGGTGCAAGGAGAAC[T/G]TAGTCGACCTTCCTGAGACTGTAGCAGCTTGTTCTGATATGTCGATTGTCAAAACACTGA
Bn-A01-p17553462	A01	21114309	21114399	ATTACTCAAAGTAATGTTTTTKTTTTTTTTAACTCTCAAAAGTAATGTTTAATCCGAAAA[T/C]GGACGAAATTCATCGTCTCTTCAAGACGTTGACGTATCGAGAGTTCCCTCCAGRTTAGGG
Bn-A01-p17565834	A01	21151415	21151295	CTTTTGAGACGACAGTGGATTTTACTGGTGGAGAGTATTATGAAGGAGAAGAGGCTCAGT[T/C]TCTTTGAGGTATGAAAAACTGTTTGGATTCTGCAAAACATACTTCAGCCTATGTCACAAG
Bn-A01-p17574483	A01	21153221	21153341	AAGGATCCGGCGGGTGTTAGTGTTTTCAGCTACAACGGCAGAATGTCTTTTTATTTTAAC[A/C]GATGGGACATGCGTTGTAATAAAACTGGAATAAGGCTATATGTGRTAACGGTCAATTCAG
Bn-A01-p17649002	A01	21283710	21283830	TGCTTGTAGTATACCAGATTACCAGCCTTGTTCAACATTCCTTTGTTATAGTAGGTAGCA[T/G]GTTTAMAATAATATATTCATTATATAAACAAATTGGTYAATATGTCCGAGTGGTTAAKGA
Bn-A01-p17691799	A01	21330855	21330975	GCCACCCTGTCTGTYTTGAATGATCTGAGTAATAGCCTTTAGTTGTTCTGGAGTGAGATC[A/C]GAGATGGTTGAAACATGCGGTGAAGTTGCATGAGCCGTATTAGCTGTTGCGCCTCTCCCA
Bn-A01-p17717864	A01	21365458	21365578	AAACCTAAACCGAAATTCRAACTGAAGTGAAAAATTAYCCGAACTGGTATTGAGTTACAA[A/G]AGATTGTATAACAAAACCCAAATGGGTTATATCCTAACCCGAATGGATATCCGAAGATAA
Bn-A01-p17728772	A01	21376322	21376442	TTAATGGTTGGACTGAACCTACAATGATCAGCGAGGAAAACAAGGTGGTTACTAAACTTC[A/G]CAATCTTTATTGAATCTTATCATTACGAAGAAAACATGTGCATAACGACAAAACTTTACA
Bn-A01-p17730468	A01	21378067	21378187	TTTTTTCTTTAACTYTGAGTGAAATTTATTACTAGGTCCAAAAAGAACAACCAGAAACRC[A/G]CAAGTTCAACACATAAATGGAAACATCAAACCAAGTTTTTGTTCTTGAACTAGCACTYAA
BraA01g029470	A01	21390784	21391084	AGGTATAAGAACGACAAACACTTTCTCACACTTTCATGGGGAGAAGAGGGGTGTGAGAAATATTGGTGCGACGAGTGCGAAAATAGCGTCTACACATACTTCTATTGGTGTAATGATTGCTGCACCATCCTTCACACTTTCTGCTTATTC[T/G]GCGAAGATCCATATATGAAACCTGGTCAATGTTTCGAATTGTACAGAAAGAAGTTTCAAATTCTTGCCAAAAGGAATATTTCTCGGCCAATTTGCCATTATTGTATGAAGCCTTGTCAAGGCAAAATATTTAAAACAGAAGACAGCACAA
Bn-A01-p17771411	A01	21407745	21407857	AAAAAAAWTATTTAGTTATACAGTAAAGTGCACATTATTCTACTGTAAATTCTACCAAAA[A/G]TAKAGTGTGTGTTYATTATTTAGCACACGTTGTATCTTCTATTCTGTCTTTAATATTATT
Bn-A01-p17783808	A01	21423337	21423457	AGAGACAACAATAGATCGAGGATGATTCATGGATCGGACGGGGTTTATGCGTGTGAAGGA[A/G]ATGGTTCTAGAAAAGTTTATGCTACACAGATGGAATGTGTGTCACACACAGAAGTGTCTC
Bn-A01-p17783900	A01	21423429	21423549	GGAATGTGTGTCACACACAGAAGTGTCTCAGATTAACCGAGAAGCCTTAACAAGACTGAC[A/G]AAAGTTCAATGGGAAAAKATGGTKCTAATGTTGGAAGGTAGACCGGAATCAGTAAATCAT
Bn-A01-p17849675	A01	21497670	21497550	ATGAATAACATTGGAYTTCAATTGTCATAAGAAACTGTTCTTTCCAAAATCTGTCRAATC[T/C]GTCGAAAAATCATGGAATGGACCAATGCTCATAATACCAATAATAAGGATMAAATTYTGG
Bn-A01-p17881348	A01	21539117	21539237	TTACMTKATATGGTTGTTGTATCCTTCTAACATTGACCAAATAACATATCCAAAGGACGA[T/C]TGATAACATTTGGSCGAACAYGAAATAAAAGGAGTGTTWGACATTTGATGTTASACATGA
Bn-A01-p17885385	A01	21543441	21543321	GGTGATCTCATGTTTYAGTTTGCTCTTTGTTATTCTCTTCTTRTYCTKWTTGATTGATCA[T/C]TGGGATATCTGATTGTGTGATATGAGTTTTCTTGATCTTCATTTCTTCATGGCGAATCCA
Bn-A01-p17887135	A01	21545191	21545071	ACAATCTATACATTCTYRAGCATACATCACCATCACCATMKGCATCACTTTCATCCTCTT[T/C]ATCTACTTCATCGACTTTACATGATACTTTTTGTGGATCTTTGTTGGCTGGTGAACAATT
Bn-A01-p17899781	A01	21558057	21558177	TAAATGATACAAAAAGGGTACGCTATTTGAGTGGATATTTGGATGCTTTGCAGASAGCAATGAGGTACCCTCACTATAGTTAGTCAGTCCTTTAAGCCAA[T/G]TCTGACATTCTCAAGGGAACTTAATTTAATATATAGATACTGAAATAAAAATAAAATATTACCAATTACTAATTAATTATAAGTTAACTGTAAACTCTTT
Bn-A01-p17906399	A01	21618979	21619099	GCGACAAACTACACATCGTTTGCTTTCTTTAACCGAATTTAAGCTTCAATTTTCAGAACT[A/G]AACGCAGAGAGACCCTTAATACAAAGATGGAATCACAGAGCATCAGTTCGTGATCMGTTG
Bn-A01-p17907059	A01	21619641	21619760	ATCGCTGCTAGGACAGTTCTCAACATAATCATTTTGCATGCTCGCGAGAGGAACTTTGTG[A/G]ACCAGCAAATAGATTTGTGYTTGATMCGGTCWACTATATTGGAGAACARGTCTCTCTTCY
Bn-A01-p17910798	A01	21632507	21632387	AAAYGATCCCATCTTTACTGCAAATRTATGATTGTCGTCTGMGAAAGCGACCGAACATGG[T/C]GCTATGTTCTCGACAAAAGTCAAAAGAGAACGATTACATGTCATGTGATGAGATGCRCCA
Bn-A01-p17916004	A01	21646743	21646863	ATTATTAGACATAAATGTCTGGTATTTTTAGCTTATGTACAGCAAGAAGCTCAWTGCCAT[A/C]TTGTGTCACAGCTGCTGTTTCTTTCTCACCGACTAATATTTTTCATGTACTATATCTCAT
Bn-A01-p18015006	A01	21744777	21744896	RAAGCATATCGACAAGTTTACAATCTTGTCTGACCATGCGCCATTTAGACCAGATGACTT[A/C]TCAACTTCAAGGTCACGTGACCACAAGGCTAGGCGCCTACCTAGACCATGCGTCCACAAT
Bn-A01-p18028380	A01	21756796	21756916	TCTTATTCCATAGTGATGAAATCAGTTGGCACATTGGAGAGCATTCTACAACGTGATGTT[A/G]TTGTTGATGTACAAAAYTGCTTAAAAMGGCAAGTKTATCCAGAGTGCATTGCGCAAAGCT
Bn-A01-p18032386	A01	21761063	21760943	TACTTGCTTTCGTTCCARTTTTATAAAATATCTGCWAAAGGATGAATTATTAATTTTTGA[T/C]TGATATGATGTTTAGAAATTATTGCAACAGTTTATAATGTTTGACTAAATATATGACTAA
BraA01g030070	A01	21961846	21962046	TGGTGTTGTTGTATTGTATTTAGACGCCACCAATGCATATCTAGAGTTTGGTTTTTGTATACCAGACTTCGCTCTAGTTGTCATTGGGTGCGCATTAGGA[G/A]GAGCTGGAACATTCTGCGCAATGATAGGTGCTGGAGGAGCTGGCACTGCGATCTCAGGGACTGGGACAATGATTGGATCATTAGCGACCGGTGCATTATC
Bn-A01-p19528388	A01	22603805	22603925	TAAGCATTTCATCGTGATTTATGTTRTCTAAATGGTTAACATGTACGGTGGCGGCTAACC[A/C]AACTCTAGTGACAGATTACTCGTAAACTAACATAAAAATAATTACAATTTTCTTCTCTTA
Bn-A05-p9079126	A02	17162817	17163117	CTAGCTTTTTGTCGGATGCGATCCACAATAGAGGACAAAAGGTCACACTTCGATCTCCCGAAGTGCTCCGGTAATCCAAGGTATTTACCTGTCTCTCCTTCCTTTTGGATTGATAGTGTATCATGTACTACCATTTTCTGTGATCTKGGC[A/G]TCCTTCGGGAGAATGTGAAAGAGGATTTATCTGTGTTGATTGATTGTCCAGAAGCTGTCTCGTACCGTTTGAGGATACGGTTTAGCTCTGCGCTGCATTCCTTGCTGGTTCGTACGAAAAACATTGTGTCATCCACCTGAGAGGCGATGG
Bn-A05-p9078783	A02	17163250	17163370	TTCAGATATTAGGATTCCACCCCAAGTGTATCTCGTGGATTATGCAATGTGTATCTACTG[T/C]TACGTACTYCTTCCTCATTAACGGTTCACCTAGAGGAAGAGTCACACCGAGCYGTGGTAT
Bn-A05-p9078281	A02	17163872	17163752	ATTTCGACTGCATCGGATATCAAAGAAGAAGTTTTCTCAATTCACGCGGACAAAGCTCCC[A/G]GACCTGATGGATTCTCGGAAAGTTTCTTCCGMACAAACTGGGACACCATTGGTAATGGCA
Bn-A05-p9076704	A02	17165329	17165449	AAAACARCTAAAGGTGAGCTACAGAGTAACAATGTTACTCAAACTAAACGCAAACCAGGA[T/C]GTCCCCCGAGGAAAAAGACGGACCAATCAAAATAGAAGTTGTTGGTAGGATCCACCTCTA
BraA02g028390	A02	18311407	18311507	TTCATAAAAGTCTTCCTCCAGTTGTCAATAAGGATTACACTTCGGTGCTG[G/A]CATCATCCCCGGTTCATCTACATTGCCGTCTAAAGGTAGAAAGCAAACAT
BraA02g028780	A02	18674964	18674664	CTTCCTTGTGGGCTACTTTATAGGCGACCCTCCTCATGTGGGCTCCATACACTCTACGGTGATACGTATTTGGAACTCTCCAGGCAACGCGTCGAAGATTGATGTCCAGTTCTGTTCAGGGTTGAAAATGCTCAGATGAGGGCTCGCGTT[A/C]TGAAGCGCCGCTACTGGTACATTGCGGATGTACCCTTGGCAGTGTGTGTGTGGAACCCGGAGACAGCGCAGTCCCCTCTGGACCTTACGGCCATGCCTCTCTGGGTAGATTTCAAAGGTGTTCCTAGGCATCTTTACTCACAGAAAGGAC
BraA02g028800	A02	18684588	18684888	TTCTGCGTATTTGTAAGCAAAAACCAAAAATATTTTCCCTTTCGACAGGTACCGGTGATACTTTCTGTGTCGGACGACACTGGCACGGAGGCTTTCCTTGGCTTTGATACGGAGGTGGCTAAACTGACCCACGTTCTAGCTTCTGAGGCT[T/G]CACAGATTGTGGTACGACCTATAATTATTAACAAGGACGATCAAAAAGCTGCAGTTTCAGTAAACAGAGATATGGGCCAGGAGAAGCAGAGGCCCAAGCGAGAAACAGAAGAGAGCCCACGCGCCAAAGCTTTACCCGCTCAACGGCTAC
BraA02g029140	A02	19112337	19112237	AACTCTTCCTCTTTTGGGAATCCAGGCCCCGTTTCCTGATATTCGCTGAC[A/C]AGAACGTAACGTTGATGACGGAAACGACGCAATAGCAAGGCGGAGATTGC
BraA02g029220	A02	19261559	19261859	AAGGGAGCGAAAGGCGAGTCTAGCAATGGGAGCCGAGGTTCGGGTTCAATGTTTGAGAGGTTGGGCAACAAGAAAGGAAGTCCCCAGGAGATAAGCAACAACAGAGAAGAGGCCCAGCCCTCAAAACGAATAAGGCTTAGCAGAAGCGAC[G/A]AGAGGAGTTCAGAAAAACCAAAGATCTCATCGAGGATCGAAGAACAGTCTCCTCAGTCTGTCTTTCAGAGATTAGGTGGTCAGTCGTGTGAGAAGAATCATTCAGTTCCCAGCCTCTCTGTCCGAAGGATATCACAGGAAAGTGGAAGCA
BraA02g029510	A02	20944412	20944712	TGTCCGTTGGGAAGGATCCTTCCTATCGTTTCGAAGTTTTGTCTCCCAAATGGGCCTATGGGACCTTCAACACTCCGGCAACCACCTCTCCTGGCGTGGAACGCGTTACAATTATTTCATTCAATCTCGTTTGGACCGAGCAATGGCTAA[C/T]TGTTCTTGGTTCGAGCGCTTTCCTGCCGGTAGATGTGAATACTTGCGTTTCGAAGGATCGGACCACCGCCCCATTATCATTCATTTTGATGTCTCTACTCAGCGCAAGAAGGGCCTCTTTCGGTTTGATAGGAGGTTAAAAGATAAACCG
BraA02g029570	A02	20998889	20998589	TCATACGAGGGCAAGGGTAATTCAAAGGCGTTATTGGCATATCTCTGATGTCCCTTTGGTAGTTAGTTAGTGGTCCCCTGAGTCTGCTTTGAAGCCGCCGACCTTTCGGCGATGCCTCTGTAGATTGATTTGAAAGGTGTTCCAAACGCC[C/A]TCTTCTCTCATAAGGGTTTAAAGTGTTTGACGACATCTGCTTGGAAGTTTGTTAAGCTTCATCCCCATACAGAAAGATGTACCCGCCTGGATATTGTTCGTGTCATGGCGGAGGTGAATCTACATGAGCCTTTGGTTGAGAAAACTGAGT
BraA02g029700	A02	21311231	21311531	TTACAATGGCACGAAATTTCTTATTCTCCAAAAGGCTTGTTTTGGATCAGTTATGGTGATTGGTGTTGCTTTTCAGTTAGCCATGAAGCCTTATCTTGCAAGAAAGAGTAGCATGGACTATGGCTCTCCACTTTGTGTATTTCAACATTT[C/T]AGCCGTGGTTGTCTTCGTATCAGTGTGGCGTTGAATTCTTTTCAAGACTTTGTTATACCTATCAAGAGGTTAATGGAAGCAACTGCACTGCATCAAGTAACAAGTGTTGAACAGATCATGATGCTAGTTGAGGTGGACCAGATTTTTACG
BraA02g030650	A02	22461152	22461052	CCTCATTCATCATGGTTCTATCCTCTGCCGAGGCAGTGATTGCTTTTTCT[G/A]GTGGTTCTGTCAGGAGGTTCATCATGGGGTTGGATTTGTTGTGTTAGAGC
BraA02g031180	A02	22882618	22882318	TTAACACAAGGTGAAACTTGAAACTTGAAACTTGAAAGAAGTGATTGTTCTGTTTTTACAGGGAAGAAACGATCCAGTAGAGAAAGCAAGAGACTCAAGGGCTGATTTGGCAAATGATTCAAGGAAATGGAGAGAAGAATCTGGCGAAGA[T/C]TTAGAGGCTTGCAAAGAGCAAGCTAAGGACAAAGCTTATGATATGAAAGACAAGACTAAGGACAAAGCTTATGATGTGAAAGAGAAGACGAGAGGTTATGCGGAAGAGACTAAGGATAAAGTGAATGAAGGAGCGAGTAGAGCAGCTGAT
BraA02g031230	A02	22923083	22923183	ATCTCCTAAACGCGGCGGTTCTTTGGTCGTCCAAACTGGCTTCCCAGCTT[C/T]TCTTATCGACCTCTTCGTTAAAAACCGCGATCGCCTAAAGAAATCATCCT
BraA02g031320	A02	22974603	22974303	TACGGGGAGGAACTTGTGATCTCTCTAGAATATGAAGGCCTGGAATATCACTGCTCACATTGCAACCGTCTTTCCCACCTTGCGAGGAACTGTCCAGAGCTACCACAAAGAACATCCCTAGCATCTCGTGCTAGTAATGTTGCGCCGGAT[A/C]CAAGGAGAGACCAGCCGCTACACATCACCTCTGGAAGCTACAACGCTCAGAAGCAACAAAAATCAGCTCACTCTCCTAGACAAGATTCAGCTTTTCAACACCGCGTGGATCGTCATGGGAGACCATTTGGAAATAGAATTCCACTCCCAC
BraA02g031360	A02	22998928	22998828	TCTCCCTCTAAAGCTGTCCACGTCGACATGACTTTTATTTATGGGTCCCA[T/C]GTTCATGTCCGGTTTGGTTATCACGTTCGATTTGGTTATTAAATAAATAT
BraA02g031700	A02	23404793	23404893	CTGTGACTCGCAAAGCGCTATCTACTTAGCTAAGAACAACATGTTTCATG[C/A]GCGTACTAAACATGTCAGAGTCAAGTACAACTTTGTCAGAGAGCTGGTGG
BraA02g031990	A02	23632703	23632803	GAGATGTTCGTAGCGATTCGTTTGATATCAATGCAACAGAATCAAGCTTT[G/A]ACGAGTGATGACGTTAATATCAGACGAACGTCGCAGATTCATTCAACTTC
Bn-A02-p18101171	A02	23633111	23633411	GGCCTTTGTTGCTACTGATTGTTTAGTCTGCGACCAAACTGGTGGKGTAGCTTTCCTCGGATGTGCCATCTCATAGAGTTTCCCAAGCATCAAACATKGGCGTACCGATTGAGACTGAAACATCCTTATATGCATCCGAGTGTCCATTCT[T/C]AGGCCTCAAAGATAAGCACTGACCAAATACTCCTCTGAAAGCTTAACTCTTGTTTTAATCAACTCGAATTTCCCATGATAATCCACAATACCATCCGTCTCTTGTAACTTCTTAAGCTCAACAATTGGATCGTCAAACAATTCTTCGAAC
BraA02g032330	A02	23882235	23882135	ATGTCAGTTGTACCAGTTATCGGTTTTCTACACGACAAGAATGCATTTAA[C/A]CAGCTACCAAATCCAGCTGAAGTAGAAGACATCTTTGATGTTCCGCTAGA
BraA02g032340	A02	23885108	23885308	AGTTCAGGAGAAAGAGAAAACAGTGGAAAATCAGAGTATAAGAGTTGAGAAAAATGCTAGTATACAACAAGGCTCAGAAGAGAGGACTGAGAAGCTGAAC[G/T]AGGTGCTAGTAGAAAATGTGGAGGAGGTCTTAGTTTCAGTGACGGAGACAGAGGATGAGAGGGTAGTAGAGCAAGTAGTGGGGTCAAATGAGGCAGTGGC
BraA02g032590	A02	24119019	24118819	CAGCTGAAGATCGCATTGCAAGAATGAAGACTGAGAACTGTGCTGATAGTGAAGATGTATTGCTTTTGATATCCAGAGGTTACGGTAGGGTTCACATGCC[A/G]TTTGATTCATTGAGGATTTTGACTGTGATCTTACCCACAAGGGTTACGTTACTGTTCTTGCGATTCTCGTGGAAGAGAATCAGTTAAAGTTGGATTTTAA
BraA02g033080	A02	24500731	24500431	TATTTCTGCGGGAATTAAAAACAGCCTTACTTTCAAGTCTTATTCTTGGGTGATAGATACTGGTGCTAGTTGTCATGTTTACTCTGACTTGACTGTTTTCTCTACTACTTCTGTGATATCTGATACAAATGTTGTTTTGCCTGATGGATC[G/T]CGTATTCATGTGACTATCTCTGGTACTATTGTGATTTCGCCACATTTAACACTTACAAACGTGCTTTGCATTCCGCATTTCAAATTTAACCTTTTGAGCATTAGTGCTTTAACAAAAAACACTACAATATCGGTTTTGTTTTCATCTCAG
Bn-A02-p18966918	A02	24568004	24568124	CGAGCCATTACAAGCTTTGTTGGCATTACACTCCTCTCTGCAGGTGGTCTCAAGCACTGA[A/C]GTGGGMGAGAAACTTATCGGAGTAGCTTCATATAATGTCTTCAGCTCTTCAAAAGCACTA
