## Supplementary material for "Playing with the ploidy level enables to switch on and off the strict recombination control even in the vicinity of *Brassica* centromeres": Table S3

### Sheet: supp table hei10
Table S3: HEI10 foci quantification used for Figure 4
Genotypes	3x-F1	4x-F1	3x-B1F1a3x	3x-B1F1b3x	4x-B1F13x	4x-B1F14x
HEI10 foci on A bivalents per cells	24	21	23	29	17	16
	23	17	23	27	20	10
	28	21	22	25	22	20
	20	19	23	25	17	13
	25	17	19	30	16	13
	22	19	18	35	16	10
	26	17	24	32	18	13
	26	19	21	29	22	13
	26	15	30	26	27	15
	32	20	21	23	27	10
	30	23	28	32	20	15
	18	17	21	27	26	14
	17	16	17	26	17	14
	23	16	23	27	20	15
	23	14	24	28	26	16
	24	25	15	33	16	10
	27	16	36	36	18	13
	25	19	26	28	19	15
	24	19	31	31	22	13
	22	19	28	27	22	17
	27	18	28	31	25	16
	22	20	32	31	22	15
	26	16	28	31	19	14
	25	16	34	27	19	10
	20	19	32	30	14	11
	28	13	35	25	15	14
	27	16	35	29	11	14
	22	19	29	28	19	15
	25	20	31	33	19	15
	22	20	35	25	19	13
	25					16
	26					10
	24					11
						11
						14
						14
						16
						14
Number of cells analyzed	33	30	30	30	30	38
Average number of HEI10 foci	24	18	26	29	20	14
Standard Deviation	3.2	2.6	6	3.1	3.8	2.3
